# Systems-level proteomic models of cotton fiber development: A high-resolution resource to analyze cell dynamics and trait engineering

**DOI:** 10.1101/2025.02.05.636703

**Authors:** Youngwoo Lee, Pengcheng Yang, Heena Rani, Gideon Miller, Corrinne E Grover, Sivakumar Swaminathan, Olga A Zabotina, Jonathan F Wendel, Jun Xie, Daniel B Szymanski

## Abstract

The shapes and material properties of cotton seed coat trichoblasts are the basis of a multibillion-dollar natural fiber industry. As such, these highly specialized cells are low-hanging fruit for intentional trait engineering. However, broad successes will require more mechanistic knowledge about their systems-level cellular controls. This time-series study integrates daily measurements of purified fiber transcriptomes and proteomes with multiscale fiber phenotyping datasets that span the same developmental interval. Abundance profiles of the subcellular proteomes are the foundation of the analyses. This resource article provides direct information concerning which homoeologs operate and informative depictions of how compartmentalized cellular systems change during developmental transitions. Prediction accuracy was partially validated by analysis of the protein expression group 11, which contained multiple known secondary cell wall cellulose synthases and dozens of unknown proteins and an averaged profile that was strongly correlated with a sharp state transition in cellulose microfibril alignment and increased cellulose content. The dataset as a whole can serve as a hypothesis-generating machine to guide future experiments that relate to cell shape and growth rate control, reversible tissue formation, and cell wall remodeling. Integration of mRNA and protein abundance revealed widespread evidence for post-transcriptional control. In addition, there were hundreds of transcriptionally controlled genes with differing timepoints of transition. This latter gene set can be used to more reliably analyze transcriptional control networks and to generate collections of gene expression drivers for cotton fiber research. The protein and transcript data are organized into user-friendly tables and a web interface that can be searched using any plant ortholog of interest based on developmental time, abundance, annotations, or phenotypic association.
