## Supplementary Data Set S1 for "Systems-level proteomic models of cotton fiber development: A high-resolution resource to analyze cell dynamics and trait engineering"

### Sheet: Table of Contents 
Supplementary Data Set S1. Fiber protein yields (APOT, P200, and S200).
Tab	Description	Species	Tissue	DPA	Cellular fraction	Quantification methods
Data S1A	Protein yields of the APOT cellular fractions.	G. hirsutum	fiber	5-24	apoplast (APOT), membrane-associated (P200), soluble (S200)	BCA
Data S1B	Protein yields of the P200 cellular fractions.
Data S1C	Protein yields of the S200 cellular fractions.

### Sheet: Data 1A APO
Data S1A. Protein yields of the APOT cellular fractions.
DPA	Replicates	amount of proteins obtained in 200 uL of samples (ug)
5	A1	20.4444
5	A2	15.1111
5	A3	20.8889
7	A1	12.8889
7	A2	13.3333
7	A3	15.5556
8	A1	41.3333
8	A2	39.5556
8	A3	44.8889
10	A1	68.8889
10	A2	47.1111
10	A3	85.7778
11	A1	32
11	A2	43.1111
12	A1	28
12	A2	38.2222
12	A3	35.5556
13	A1	132
13	A2	139.556
13	A3	106.667
14	A1	24.7
14	A2	25.7
14	A3	28.7
15	A1	48.8889
15	A2	53.7778
15	A3	54.2222
16	A1	128.444
16	A2	189.333
16	A3	11.1111
18	A1	59.5556
18	A2	52
18	A3	33.7778
19	A1	20
19	A2	22.2222
19	A3	20.8889
20	A1	52.4444
20	A2	39.5556
20	A3	37.3333
21	A1	59.5556
21	A2	52.8889
21	A3	45.7778
22	A1	22.2222
22	A2	22.6667
22	A3	17.7778
23	A1	25.7778
23	A2	23.5556
23	A3	26.2222
24	A1	34.6667
24	A2	25.3333

### Sheet: Data 1B P200
Data S1B. Protein yields of the P200 cellular fractions.
DPA	Replicates	amount of proteins obtained in 200 uL of samples (ug)
5	P1	237.867
5	P2	189.867
5	P3	596.533
6	P1	309.867
6	P2	949.867
6	P3	197.867
7	P1	440.533
7	P2	247.2
7	P3	193.867
8	P1	304.533
8	P2	1051.2
8	P3	1839.2
9	P1	324.533
9	P2	165.867
9	P3	367.2
10	P1	731.2
10	P2	755.2
10	P3	228.533
11	P1	327.2
11	P2	312.533
11	P3	1565.87
12	P1	1675.2
12	P2	1499.2
12	P3	1632.53
13	P1	744.533
13	P2	1651.2
13	P3	839.2
14	P1	832.533
14	P2	531.2
14	P3	389.867
15	P1	1393.87
15	P2	681.867
15	P3	701.867
16	P1	269.867
16	P2	1292.53
16	P3	573.867
17	P1	575.2
17	P2	655.2
17	P3	528.533
18	P1	1112.53
18	P2	3045.87
18	P3	987.2
19	P1	684.533
19	P2	371.2
19	P3	293.867
20	P1	580.533
20	P2	859.2
20	P3	1696.53
21	P1	1189.87
21	P2	616.533
21	P3	857.867
22	P1	1171.2
22	P2	771.2
22	P3	1831.2
23	P1	443.2
23	P2	1616.53
23	P3	1711.2
24	P1	1201.87
24	P2	324.533
24	P3	284.533

### Sheet: Data 1C S200
Data S1C. Protein yields of the S200 cellular fractions.
DPA	Replicates	amount of proteins obtained in 200 uL of samples (ug)
5	S1	32
5	S2	36
5	S3	68.6667
7	S1	75.3333
7	S2	123.333
7	S3	110.667
8	S1	262.667
8	S2	204.667
8	S3	356
10	S1	304.667
10	S2	542
10	S3	600
12	S1	548
12	S2	203.333
12	S3	293.333
13	S1	589.333
13	S2	985.333
13	S3	739.333
14	S1	31.7
14	S2	35.7
14	S3	23.7
15	S1	198.667
15	S2	342.667
15	S3	207.333
16	S1	1152.67
16	S2	960.667
16	S3	844.667
17	S1	128.7
17	S2	165.7
17	S3	388.7
18	S1	405.333
18	S2	211.333
18	S3	210.667
19	S1	143.333
19	S2	137.333
19	S3	116.667
20	S1	74
20	S2	65.3333
20	S3	48.6667
22	S1	432
22	S2	435.333
22	S3	408.667
23	S1	228
23	S2	236
23	S3	172
24	S1	292.667
24	S2	190
