## Supplementary Data Set S5 for "Systems-level proteomic models of cotton fiber development: A high-resolution resource to analyze cell dynamics and trait engineering"

### Sheet: Table of Contents
Supplementary Data Set S5. SOM protein expression group profiles (APOT, P200, and S200).
Tab	Description	Note
Data S5A	Protein expression group patterns (APOT).	Figure 2
Data S5B	Protein expression group patterns (P200).
Data S5C	Protein expression group patterns (S200).

### Sheet: Data 5A SOM groups (APO)
Data S5A. Protein expression group patterns (APOT).
Cell fraction SOM protein expression group IDs	# of members with informative profiles	Group profiles	Normalized abundance profiles at DPAs																				Profile pattern classification
			5	6	7	8	9	10	11	12	13	14	15	16	17	18	19	20	21	22	23	24	Minimum	Maximum	Difference (Max - Min)	10 % increase or decrease, but not fructuating (clear trend should be shown when the averaged abundance in a four consecutive DPA group was compared with ones in other four consecutive DPA groups)
APO_V2	8		0.961917	0.975307	0.962986	0.977181	0.958503	0.952897	0.95449	0.96631	0.978129	0	0	0	0	0	0	0	0	0	0	0	0	0.978129	-0.978129	decrease
APO_V3	84		0.967455	0.969303	0.971395	0.971453	0.964734	0.97204	0.969909	0.969859	0.969115	0.96617	0.954338	0.962609	0.947691	0.263719	0	0	0	0	0	0	0	0.97204	-0.97204	decrease
APO_V4	5		0.955611	0.95715	0.976813	0.980966	0.967912	0.953778	0.960974	0.96096	0.974521	0.963636	0.953716	0.964574	0.975248	0.94078	0.923371	0.173342	0	0	0	0	0	0.980966	-0.980966	decrease
APO_V5	476		0.953543	0.960744	0.970754	0.969623	0.970317	0.969183	0.965157	0.959972	0.960236	0.950862	0.96235	0.962699	0.95549	0.941508	0.9403	0.95246	0	0	0	0	0	0.970754	-0.970754	decrease
APO_V8	12		0.967667	0.971567	0.976628	0.967752	0.964366	0.963303	0.958573	0.973078	0.973193	0.964813	0.940113	0.71239	0	0	0	0	0	0	0	0	0	0.976628	-0.976628	decrease
APO_V21	137		0.949677	0.922175	0.975057	0.979187	0.978356	0.980192	0.959656	0.941493	0.967026	0.95061	0.976619	0.979238	0.96646	0.949933	0.91307	0.946078	0.913873	0.86467	0.869404	0.862434	0.862434	0.980192	-0.117759	constitutive decrease
APO_V22	37		0.887166	0.883986	0.914969	0.927518	0.93326	0.936122	0.926224	0.880476	0.939393	0.933467	0.930477	0.986205	0.95911	0.960885	0.959408	0.943694	0.914398	0.910593	0.906487	0.950975	0.880476	0.986205	-0.105729	constitutive increase
APO_V23	6		0	0	0	0	0.596314	0.890846	0.907408	0.913208	0.919009	0.91782	0.897026	0.931333	0.919656	0.965828	0.948795	0.941841	0.937733	0.935794	0.9304	0.97519	0	0.97519	-0.97519	increase
APO_V25	34		0	0	0	0	0.816088	0.928408	0.96354	0.9633	0.964577	0.965549	0.96492	0.971646	0.92967	0.872288	0.707554	0.683749	0	0	0	0	0	0.971646	-0.971646	transient increase
APO_V26	82		0.947325	0.940708	0.971402	0.971131	0.968935	0.967188	0.960382	0.947062	0.970288	0.959973	0.960758	0.97284	0.963615	0.956774	0.952438	0.958334	0.944729	0.933108	0.933023	0.943219	0.933023	0.97284	-0.0398175	uniform
APO_V27	54		0.887854	0.898641	0.908948	0.907139	0.916434	0.911119	0.901389	0.903392	0.9442	0.916371	0.911641	0.918183	0.941082	0.96314	0.9642	0.943448	0.944801	0.958454	0.963443	0.981899	0.887854	0.981899	-0.094045	constitutive increase
APO_V28	4		0.234822	0.234822	0.234822	0	0	0	0	0	0.234197	0.472836	0.464064	0.671498	0.639128	0.668424	0.695419	0.7102	0.705927	0.936116	0.955655	0.991828	0	0.991828	-0.991828	increase

### Sheet: Data 5B SOM groups (P200)
Data S5B. Protein expression group patterns (P200).
Cell fraction SOM protein expression group IDs	# of members with informative profiles	Group profiles	Normalized abundance profiles at DPAs																				Profile pattern classification
			5	6	7	8	9	10	11	12	13	14	15	16	17	18	19	20	21	22	23	24	Minimum	Maximum	Difference (Max - Min)	4-fold (linear) increase or decrease, but not fluctuating
P200_V1	31		0.982184	0.986052	0.984171	0.910155	0.438518	0.0928203	0	0	0	0	0	0.0322581	0.0313163	0.0922128	0.0942801	0	0	0	0	0	0	0.986052	-0.986052	decrease
P200_V4	96		0.96084	0.97622	0.988858	0.970654	0.939109	0.942645	0.917979	0.933089	0.937407	0.91744	0.914841	0.932884	0.932906	0.926533	0.931925	0.97869	0.930488	0.916317	0.931067	0.925601	0.914841	0.988858	-0.0740168	uniform
P200_V6	36		0.98187	0.972507	0.969883	0.962383	0.960594	0.955327	0.948615	0.926747	0.57996	0.152588	0.123678	0	0.0267185	0.0770812	0.133499	0.137616	0	0	0	0	0	0.98187	-0.98187	decrease
P200_V8	19		0.981742	0.980486	0.968526	0.966282	0.944147	0.951332	0.925856	0.970954	0.963981	0.914866	0.920555	0.91934	0.89939	0.913327	0.924189	0.906578	0.911857	0.915401	0.93945	0.923455	0.89939	0.981742	-0.082352	uniform
P200_V9	130		0.985287	0.985286	0.982163	0.984242	0.963435	0.963886	0.951491	0.971388	0.972433	0.954323	0.951153	0.962589	0.953634	0.956458	0.967474	0.961395	0.955105	0.944596	0.963688	0.941368	0.941368	0.985287	-0.043919	uniform
P200_V10	156		0.958559	0.964132	0.972779	0.962037	0.938198	0.951095	0.93114	0.946315	0.947996	0.933771	0.939193	0.953289	0.947794	0.951012	0.960949	0.985086	0.947147	0.960713	0.96498	0.97464	0.93114	0.985086	-0.0539458	uniform
P200_V11	25		0.965827	0.971087	0.966948	0.967822	0.970855	0.956292	0.956698	0.951233	0.949632	0.945411	0.951543	0.943422	0.824307	0.564534	0.341977	0	0	0	0	0	0	0.971087	-0.971087	decrease
P200_V12	1		0.980509	1	0.97881	0.975154	0.971641	0.943574	0.892953	0.926935	0.912898	0.830302	0.835212	0.845215	0.764931	0.755111	0.723564	0.809449	0.761664	0.713878	0.761664	0.713878	0.713878	1	-0.286122	constitutive decrease
P200_V13	138		0.982794	0.970853	0.960616	0.982043	0.983129	0.96654	0.96741	0.982316	0.977907	0.966179	0.958719	0.96186	0.963005	0.959227	0.95431	0.907339	0.961921	0.919829	0.949189	0.895878	0.895878	0.983129	-0.0872513	uniform
P200_V14	120		0.972576	0.972157	0.97161	0.975983	0.979381	0.969015	0.974401	0.973355	0.972656	0.976443	0.970019	0.967403	0.973363	0.969721	0.972216	0.974714	0.977017	0.955731	0.962413	0.949437	0.949437	0.979381	-0.0299439	uniform
P200_V15	145		0.967432	0.966594	0.965399	0.964042	0.953229	0.966665	0.951946	0.970675	0.969478	0.952406	0.959899	0.964727	0.951959	0.95541	0.96091	0.946758	0.950126	0.973991	0.970828	0.984305	0.946758	0.984305	-0.0375472	uniform
P200_V18	147		0.956792	0.940236	0.933229	0.960431	0.988099	0.949612	0.982324	0.97182	0.965704	0.983391	0.963157	0.958411	0.981439	0.967065	0.958291	0.93146	0.984111	0.918628	0.952124	0.914504	0.914504	0.988099	-0.0735947	uniform
P200_V19	120		0.964535	0.953228	0.949118	0.973263	0.976829	0.973424	0.971608	0.978925	0.980071	0.975061	0.977284	0.984365	0.978924	0.981505	0.979363	0.93862	0.980744	0.971443	0.975155	0.962368	0.93862	0.984365	-0.0457451	uniform
P200_V20	140		0.944927	0.944731	0.952303	0.949729	0.954405	0.957978	0.955165	0.955618	0.957325	0.958475	0.963196	0.966076	0.963458	0.967176	0.970154	0.979465	0.962846	0.974009	0.964843	0.979512	0.944731	0.979512	-0.0347809	uniform
P200_V23	96		0.924645	0.900156	0.896999	0.93097	0.948961	0.911141	0.947678	0.954352	0.943985	0.969289	0.943141	0.94453	0.970245	0.959018	0.974937	0.957624	0.985144	0.917695	0.968422	0.926961	0.896999	0.985144	-0.0881456	constitutive increase
P200_V24	132		0.925217	0.92944	0.928099	0.93134	0.97801	0.945533	0.98736	0.93891	0.935157	0.97915	0.974731	0.958932	0.979191	0.972803	0.955008	0.940016	0.972116	0.963911	0.945818	0.963288	0.925217	0.98736	-0.0621423	uniform
P200_V25	135		0.881041	0.883401	0.892329	0.892303	0.914416	0.908864	0.909371	0.90911	0.91837	0.928274	0.932335	0.946329	0.946298	0.949467	0.970725	0.942549	0.949905	0.974685	0.959799	0.97237	0.881041	0.974685	-0.0936438	constitutive increase
P200_V28	4		0.738062	0.776446	0.756796	0.726595	0.747312	0.702882	0.790847	0.740276	0.775257	0.883975	0.856466	0.935854	0.913756	0.929439	0.976271	0.91087	0.957855	0.97057	0.96937	0.948266	0.702882	0.976271	-0.273389	constitutive increase
P200_V29	3		0.747928	0.743129	0.814504	0.855112	0.893965	0.868586	0.933716	0.908333	0.930437	0.956674	0.955674	0.942492	0.96455	0.970683	0.984638	0.90024	0.968429	0.932919	0.926757	0.903188	0.743129	0.984638	-0.241509	constitutive increase
P200_V32	7		0	0	0	0	0	0	0	0	0.392554	0.918041	0.922103	0.933231	0.909859	0.934431	0.978956	0.957629	0.958694	0.981852	0.956285	0.960249	0	0.981852	-0.981852	increase
P200_V33	12		0.0778112	0.0781433	0	0	0	0.12818	0.536537	0.914362	0.921573	0.935634	0.939971	0.933268	0.94034	0.936393	0.944302	0.955921	0.934337	0.971891	0.958592	0.989964	0	0.989964	-0.989964	increase
P200_V36	60		0.0133731	0.0135587	0	0	0	0	0	0.0155873	0.0155656	0	0.0149219	0.331936	0.430511	0.5179	0.949767	0.95286	0.947701	0.966189	0.964198	0.971634	0	0.971634	-0.971634	increase
P200_V38	27		0	0	0	0	0.939002	0.940195	0.949919	0.936045	0.936913	0.959124	0.961753	0.91033	0.891893	0.89239	0.900547	0.935411	0.93328	0.96745	0.963325	0.972032	0	0.972032	-0.972032	increase

### Sheet: Data 5C SOM groups (S200)
Data S5C. Protein expression group patterns (S200).
Cell fraction SOM protein expression group IDs	# of members with informative profiles	Group profiles	Normalized abundance profiles at DPAs																				Profile pattern classification
			5	6	7	8	9	10	11	12	13	14	15	16	17	18	19	20	21	22	23	24	Minimum	Maximum	Difference (Max - Min)	10 % increase or decrease, but not fructuating (clear trend should be shown when the averaged abundance in a four consecutive DPA groincrease was compared with ones in other four consecutive DPA groincreases)
S200_V1	25		0	0	0	0	0	0	0	0	0	0	0.181023	0.586738	0.852492	0.901497	0.916196	0.948845	0.917608	0.895218	0.91477	0.965075	0	0.965075	-0.965075	increase
S200_V2	10		0	0	0	0	0	0	0.0777837	0.366241	0.936342	0.931287	0.930228	0.810732	0.826017	0.635799	0.661769	0.780527	0.760412	0.956977	0.952893	0.97433	0	0.97433	-0.97433	increase
S200_V6	8		0	0	0	0	0.205649	0.859838	0.877438	0.87976	0.889658	0.887903	0.887571	0.867454	0.930231	0.678829	0.648805	0.706471	0.690989	0.937172	0.908711	0.975544	0	0.975544	-0.975544	increase
S200_V7	2		0.649239	0.689773	0.649239	0.689773	0.730306	0.739295	0.748284	0.750631	0.733974	0.813442	0.846678	0.919081	0.955438	0.943122	0.949506	0.940752	0.951564	0.912743	0.961236	1	0.649239	1	-0.350761	constitutive increase
S200_V11	65		0.844392	0.837853	0.844089	0.851223	0.88958	0.915386	0.93988	0.931415	0.913837	0.922247	0.948486	0.852135	0.921027	0.905595	0.904571	0.941075	0.949538	0.938293	0.936752	0.960557	0.837853	0.960557	-0.122704	constitutive increase
S200_V12	37		0.898496	0.865933	0.940059	0.910116	0.901961	0.913982	0.853626	0.892859	0.919301	0.849862	0.855343	0.963181	0.933751	0.937083	0.971263	0.841927	0.90703	0.893974	0.94955	0.865101	0.841927	0.971263	-0.129336	transient increase at 16-19
S200_V16	56		0.93706	0.922625	0.943276	0.921022	0.955261	0.955663	0.958199	0.962666	0.961167	0.937037	0.959065	0.888495	0.927475	0.935799	0.903826	0.914348	0.963543	0.94307	0.947939	0.913457	0.888495	0.963543	-0.0750487	uniform
S200_V17	45		0.90745	0.92731	0.976705	0.920777	0.876107	0.872971	0.828873	0.842415	0.870945	0.859373	0.868996	0.965391	0.852778	0.902232	0.88324	0.830828	0.810992	0.819946	0.872463	0.818957	0.810992	0.976705	-0.165713	constitutive decrease
S200_V18	6		0.943557	0.938293	0.930569	0.916584	0.932722	0.94168	0.918174	0.914229	0.913232	0.923748	0.934264	0.791268	0.767874	0.596079	0.16033	0	0	0	0	0	0	0.943557	-0.943557	decrease
