## Supplementary Data Set S6 for "Systems-level proteomic models of cotton fiber development: A high-resolution resource to analyze cell dynamics and trait engineering"

### Sheet: Table of Contents
Supplementary Data Set S6. Gene Ontology enrichment analysis of P200 and S200 protein expression groups with increase patterns.
Tab	Description	Note
Data S6A	Enriched GO terms of P200 protein expression group with increase pattern.
Data S6B	Enriched GO terms of P200 V36 protein expression group.
Data S6C	Enriched GO terms of P200 V38 protein expression group.
Data S6D	Enriched GO terms of S200 protein expression group.
Analysis Brief Summary	agriGO v2.0
	Singular Enrichment Analysis (SEA)
	Species: Gossypium raimondii
	GO version:2016
	Background/Reference: Cotton D locus ID v2.1 (Phytozome v11.0)
	Annotated number in background/reference: 19700
	Statistical test method: Fisher
	Multi-test adjustment method: Yekutieli (FDR under dependency)
	Significance level: 0.05
	Minimum number of mapping entries: 5
	GO type: Completed GO
C	cellular component
F	molecular function
P	biological process
Tain et al, Nucleic Acids Research, 2017
agriGO v2.0: a GO analysis toolkit for the agricultural community, 2017 update

### Sheet: Data 6A P200 GO
Data S6A. Enriched GO terms of P200 protein expression group with increase pattern.
Term type: C,cellular component, F, molecular function, P, biological process
GO_acc	term_type	Term	queryitem	querytotal	bgitem	bgtotal	pvalue	FDR	entries
GO:0005975	P	carbohydrate metabolic process	7	63	706	19700	0.0074	0.57	// Gorai.010G082900 // Gorai.009G442700 // Gorai.009G239100 // Gorai.009G115500 // Gorai.009G242500 // Gorai.005G218000 // Gorai.007G260000
GO:0006950	P	response to stress	5	63	517	19700	0.025	0.97	// Gorai.004G089400 // Gorai.010G127400 // Gorai.003G054400 // Gorai.003G151700 // Gorai.011G197500
GO:1901576	P	organic substance biosynthetic process	5	63	2997	19700	0.97	1	// Gorai.013G145300 // Gorai.004G234000 // Gorai.009G285000 // Gorai.011G193800 // Gorai.009G100900
GO:0044710	P	single-organism metabolic process	11	63	2852	19700	0.3	1	// Gorai.009G100900 // Gorai.003G151700 // Gorai.002G014600 // Gorai.001G230300 // Gorai.012G061400 // Gorai.007G037800 // Gorai.004G234000 // Gorai.010G127400 // Gorai.013G145300 // Gorai.006G046000 // Gorai.009G172400
GO:0009987	P	cellular process	13	63	7467	19700	1	1	// Gorai.009G103800 // Gorai.002G014600 // Gorai.006G078900 // Gorai.007G085600 // Gorai.011G198500 // Gorai.005G168400 // Gorai.007G037800 // Gorai.009G193300 // Gorai.009G285000 // Gorai.011G193800 // Gorai.013G145300 // Gorai.007G176400 // Gorai.007G090100
GO:1901564	P	organonitrogen compound metabolic process	5	63	1259	19700	0.38	1	// Gorai.013G145300 // Gorai.011G198500 // Gorai.011G193800 // Gorai.002G014600 // Gorai.006G078900
GO:0044260	P	cellular macromolecule metabolic process	6	63	4986	19700	1	1	// Gorai.002G014600 // Gorai.011G198500 // Gorai.009G103800 // Gorai.006G078900 // Gorai.009G285000 // Gorai.011G193800
GO:0044238	P	primary metabolic process	15	63	6792	19700	0.97	1	// Gorai.008G161800 // Gorai.009G100900 // Gorai.002G014600 // Gorai.009G103800 // Gorai.009G442700 // Gorai.009G239100 // Gorai.009G115500 // Gorai.009G242500 // Gorai.004G234000 // Gorai.005G218000 // Gorai.009G285000 // Gorai.011G193800 // Gorai.013G145300 // Gorai.007G260000 // Gorai.010G082900
GO:0050896	P	response to stimulus	7	63	1194	19700	0.087	1	// Gorai.004G089400 // Gorai.010G127400 // Gorai.003G151700 // Gorai.007G085600 // Gorai.003G054400 // Gorai.009G193300 // Gorai.011G197500
GO:0006810	P	transport	6	63	1678	19700	0.45	1	// Gorai.007G074600 // Gorai.006G024700 // Gorai.012G051800 // Gorai.003G052900 // Gorai.011G230400 // Gorai.008G082900
GO:0009058	P	biosynthetic process	7	63	3144	19700	0.89	1	// Gorai.009G100900 // Gorai.001G065600 // Gorai.011G193800 // Gorai.004G234000 // Gorai.009G285000 // Gorai.009G132000 // Gorai.013G145300
GO:0044237	P	cellular metabolic process	8	63	6180	19700	1	1	// Gorai.009G103800 // Gorai.002G014600 // Gorai.006G078900 // Gorai.011G198500 // Gorai.007G037800 // Gorai.009G285000 // Gorai.011G193800 // Gorai.013G145300
GO:0043170	P	macromolecule metabolic process	7	63	5505	19700	1	1	// Gorai.002G014600 // Gorai.008G161800 // Gorai.011G198500 // Gorai.009G103800 // Gorai.006G078900 // Gorai.009G285000 // Gorai.011G193800
GO:0071704	P	organic substance metabolic process	18	63	7108	19700	0.92	1	// Gorai.009G442700 // Gorai.008G161800 // Gorai.009G100900 // Gorai.002G014600 // Gorai.009G103800 // Gorai.009G242500 // Gorai.009G239100 // Gorai.009G115500 // Gorai.011G198500 // Gorai.006G078900 // Gorai.007G037800 // Gorai.004G234000 // Gorai.005G218000 // Gorai.009G285000 // Gorai.011G193800 // Gorai.013G145300 // Gorai.007G260000 // Gorai.010G082900
GO:0006807	P	nitrogen compound metabolic process	6	63	3341	19700	0.97	1	// Gorai.002G014600 // Gorai.011G198500 // Gorai.006G078900 // Gorai.009G285000 // Gorai.011G193800 // Gorai.013G145300
GO:0044763	P	single-organism cellular process	7	63	2291	19700	0.61	1	// Gorai.007G176400 // Gorai.002G014600 // Gorai.007G085600 // Gorai.005G168400 // Gorai.007G037800 // Gorai.009G193300 // Gorai.013G145300
GO:0044699	P	single-organism process	15	63	4330	19700	0.41	1	// Gorai.009G100900 // Gorai.003G151700 // Gorai.002G014600 // Gorai.001G230300 // Gorai.007G085600 // Gorai.012G061400 // Gorai.005G168400 // Gorai.007G037800 // Gorai.004G234000 // Gorai.009G193300 // Gorai.010G127400 // Gorai.013G145300 // Gorai.007G176400 // Gorai.006G046000 // Gorai.009G172400
GO:0008152	P	metabolic process	29	63	9475	19700	0.67	1	// Gorai.001G065600 // Gorai.013G231000 // Gorai.009G115500 // Gorai.004G234000 // Gorai.009G285000 // Gorai.011G053700 // Gorai.013G145300 // Gorai.007G260000 // Gorai.008G161800 // Gorai.002G014600 // Gorai.001G230300 // Gorai.005G218000 // Gorai.009G132000 // Gorai.007G037800 // Gorai.006G046000 // Gorai.009G172400 // Gorai.009G100900 // Gorai.011G193800 // Gorai.009G103800 // Gorai.009G239100…
GO:0051234	P	establishment of localization	6	63	1689	19700	0.46	1	// Gorai.007G074600 // Gorai.006G024700 // Gorai.012G051800 // Gorai.003G052900 // Gorai.011G230400 // Gorai.008G082900
GO:0051179	P	localization	6	63	1701	19700	0.46	1	// Gorai.007G074600 // Gorai.006G024700 // Gorai.012G051800 // Gorai.003G052900 // Gorai.011G230400 // Gorai.008G082900
GO:0055114	P	oxidation-reduction process	10	63	1738	19700	0.049	1	// Gorai.009G100900 // Gorai.003G151700 // Gorai.001G230300 // Gorai.012G061400 // Gorai.007G037800 // Gorai.004G234000 // Gorai.010G127400 // Gorai.013G145300 // Gorai.006G046000 // Gorai.009G172400
GO:0016798	F	hydrolase activity, acting on glycosyl bonds	9	63	454	19700	1.5e-05	0.00091	// Gorai.010G082900 // Gorai.011G198500 // Gorai.006G078900 // Gorai.009G239100 // Gorai.009G115500 // Gorai.009G442700 // Gorai.009G242500 // Gorai.005G218000 // Gorai.007G260000
GO:0004553	F	hydrolase activity, hydrolyzing O-glycosyl compounds	9	63	418	19700	7.9e-06	0.00091	// Gorai.010G082900 // Gorai.011G198500 // Gorai.006G078900 // Gorai.009G239100 // Gorai.009G115500 // Gorai.009G442700 // Gorai.009G242500 // Gorai.005G218000 // Gorai.007G260000
GO:0032561	F	guanyl ribonucleotide binding	5	63	290	19700	0.0025	0.066	// Gorai.009G101400 // Gorai.007G085600 // Gorai.011G093900 // Gorai.009G239900 // Gorai.009G193300
GO:0005525	F	GTP binding	5	63	290	19700	0.0025	0.066	// Gorai.009G101400 // Gorai.007G085600 // Gorai.011G093900 // Gorai.009G239900 // Gorai.009G193300
GO:0019001	F	guanyl nucleotide binding	5	63	297	19700	0.0027	0.066	// Gorai.009G101400 // Gorai.007G085600 // Gorai.011G093900 // Gorai.009G239900 // Gorai.009G193300
GO:0016787	F	hydrolase activity	14	63	2527	19700	0.027	0.53	// Gorai.009G442700 // Gorai.008G161800 // Gorai.003G108700 // Gorai.008G133500 // Gorai.010G082900 // Gorai.011G198500 // Gorai.006G078900 // Gorai.009G239100 // Gorai.009G115500 // Gorai.008G180700 // Gorai.009G242500 // Gorai.005G218000 // Gorai.007G090100 // Gorai.007G260000
GO:0008270	F	zinc ion binding	7	63	942	19700	0.031	0.53	// Gorai.001G230300 // Gorai.012G147400 // Gorai.012G061400 // Gorai.013G145300 // Gorai.006G046000 // Gorai.001G015600 // Gorai.009G172400
GO:0035639	F	purine ribonucleoside triphosphate binding	7	63	2244	19700	0.59	1	// Gorai.002G014600 // Gorai.009G103800 // Gorai.007G085600 // Gorai.009G239900 // Gorai.011G093900 // Gorai.009G193300 // Gorai.009G101400
GO:0005488	F	binding	29	63	10003	19700	0.81	1	// Gorai.009G068100 // Gorai.002G222400 // Gorai.011G093900 // Gorai.009G285000 // Gorai.013G145300 // Gorai.009G111900 // Gorai.002G014600 // Gorai.001G230300 // Gorai.009G101400 // Gorai.007G085600 // Gorai.009G193300 // Gorai.009G132000 // Gorai.009G174700 // Gorai.006G046000 // Gorai.009G172400 // Gorai.012G068600 // Gorai.013G156800 // Gorai.009G103800 // Gorai.012G147400 // Gorai.012G061400…
GO:0001883	F	purine nucleoside binding	7	63	2516	19700	0.71	1	// Gorai.002G014600 // Gorai.009G103800 // Gorai.007G085600 // Gorai.009G239900 // Gorai.011G093900 // Gorai.009G193300 // Gorai.009G101400
GO:0043167	F	ion binding	10	63	2256	19700	0.18	1	// Gorai.001G230300 // Gorai.009G068100 // Gorai.012G147400 // Gorai.012G061400 // Gorai.011G230400 // Gorai.009G132000 // Gorai.013G145300 // Gorai.006G046000 // Gorai.001G015600 // Gorai.009G172400
GO:1901363	F	heterocyclic compound binding	13	63	5598	19700	0.94	1	// Gorai.010G127400 // Gorai.003G151700 // Gorai.009G103800 // Gorai.002G014600 // Gorai.009G068100 // Gorai.007G085600 // Gorai.008G180700 // Gorai.009G239900 // Gorai.011G093900 // Gorai.009G285000 // Gorai.013G145300 // Gorai.009G193300 // Gorai.009G101400
GO:0016491	F	oxidoreductase activity	10	63	1904	19700	0.08	1	// Gorai.009G100900 // Gorai.003G151700 // Gorai.001G230300 // Gorai.012G061400 // Gorai.007G037800 // Gorai.004G234000 // Gorai.010G127400 // Gorai.013G145300 // Gorai.006G046000 // Gorai.009G172400
GO:0000166	F	nucleotide binding	9	63	2820	19700	0.56	1	// Gorai.002G014600 // Gorai.009G103800 // Gorai.009G068100 // Gorai.007G085600 // Gorai.009G239900 // Gorai.011G093900 // Gorai.013G145300 // Gorai.009G193300 // Gorai.009G101400
GO:0016740	F	transferase activity	5	63	3417	19700	0.99	1	// Gorai.002G222400 // Gorai.001G015600 // Gorai.009G122600 // Gorai.009G103800 // Gorai.003G119000
GO:0001882	F	nucleoside binding	7	63	2539	19700	0.72	1	// Gorai.002G014600 // Gorai.009G103800 // Gorai.007G085600 // Gorai.009G239900 // Gorai.011G093900 // Gorai.009G193300 // Gorai.009G101400
GO:1901265	F	nucleoside phosphate binding	9	63	2820	19700	0.56	1	// Gorai.002G014600 // Gorai.009G103800 // Gorai.009G068100 // Gorai.007G085600 // Gorai.009G239900 // Gorai.011G093900 // Gorai.013G145300 // Gorai.009G193300 // Gorai.009G101400
GO:0032549	F	ribonucleoside binding	7	63	2538	19700	0.72	1	// Gorai.002G014600 // Gorai.009G103800 // Gorai.007G085600 // Gorai.009G239900 // Gorai.011G093900 // Gorai.009G193300 // Gorai.009G101400
GO:0017076	F	purine nucleotide binding	7	63	2529	19700	0.71	1	// Gorai.002G014600 // Gorai.009G103800 // Gorai.007G085600 // Gorai.009G239900 // Gorai.011G093900 // Gorai.009G193300 // Gorai.009G101400
GO:0046872	F	metal ion binding	9	63	2125	19700	0.24	1	// Gorai.001G230300 // Gorai.009G068100 // Gorai.012G147400 // Gorai.012G061400 // Gorai.011G230400 // Gorai.013G145300 // Gorai.006G046000 // Gorai.001G015600 // Gorai.009G172400
GO:0043169	F	cation binding	9	63	2134	19700	0.24	1	// Gorai.001G230300 // Gorai.009G068100 // Gorai.012G147400 // Gorai.012G061400 // Gorai.011G230400 // Gorai.013G145300 // Gorai.006G046000 // Gorai.001G015600 // Gorai.009G172400
GO:0036094	F	small molecule binding	9	63	2856	19700	0.57	1	// Gorai.002G014600 // Gorai.009G103800 // Gorai.009G068100 // Gorai.007G085600 // Gorai.009G239900 // Gorai.011G093900 // Gorai.013G145300 // Gorai.009G193300 // Gorai.009G101400
GO:0003824	F	catalytic activity	34	63	8645	19700	0.07	1	// Gorai.001G065600 // Gorai.013G231000 // Gorai.002G222400 // Gorai.009G115500 // Gorai.004G234000 // Gorai.011G053700 // Gorai.013G145300 // Gorai.007G260000 // Gorai.008G161800 // Gorai.003G108700 // Gorai.002G014600 // Gorai.001G230300 // Gorai.008G133500 // Gorai.005G218000 // Gorai.007G037800 // Gorai.006G046000 // Gorai.009G172400 // Gorai.009G100900 // Gorai.009G103800 // Gorai.003G119000…
GO:0046914	F	transition metal ion binding	7	63	1506	19700	0.21	1	// Gorai.001G230300 // Gorai.012G147400 // Gorai.012G061400 // Gorai.013G145300 // Gorai.006G046000 // Gorai.001G015600 // Gorai.009G172400
GO:0097367	F	carbohydrate derivative binding	7	63	2567	19700	0.73	1	// Gorai.002G014600 // Gorai.009G103800 // Gorai.007G085600 // Gorai.009G239900 // Gorai.011G093900 // Gorai.009G193300 // Gorai.009G101400
GO:0097159	F	organic cyclic compound binding	13	63	5598	19700	0.94	1	// Gorai.010G127400 // Gorai.003G151700 // Gorai.009G103800 // Gorai.002G014600 // Gorai.009G068100 // Gorai.007G085600 // Gorai.008G180700 // Gorai.009G239900 // Gorai.011G093900 // Gorai.009G285000 // Gorai.013G145300 // Gorai.009G193300 // Gorai.009G101400
GO:0005515	F	protein binding	7	63	3699	19700	0.96	1	// Gorai.012G068600 // Gorai.002G222400 // Gorai.004G183100 // Gorai.013G156800 // Gorai.005G168400 // Gorai.009G174700 // Gorai.009G111900
GO:0032555	F	purine ribonucleotide binding	7	63	2516	19700	0.71	1	// Gorai.002G014600 // Gorai.009G103800 // Gorai.007G085600 // Gorai.009G239900 // Gorai.011G093900 // Gorai.009G193300 // Gorai.009G101400
GO:0032550	F	purine ribonucleoside binding	7	63	2516	19700	0.71	1	// Gorai.002G014600 // Gorai.009G103800 // Gorai.007G085600 // Gorai.009G239900 // Gorai.011G093900 // Gorai.009G193300 // Gorai.009G101400
GO:0032553	F	ribonucleotide binding	7	63	2528	19700	0.71	1	// Gorai.002G014600 // Gorai.009G103800 // Gorai.007G085600 // Gorai.009G239900 // Gorai.011G093900 // Gorai.009G193300 // Gorai.009G101400
GO:0005623	C	cell	6	63	3020	19700	0.93	1	// Gorai.006G024700 // Gorai.003G052900 // Gorai.011G193800 // Gorai.008G082900 // Gorai.001G015600 // Gorai.007G090100
GO:0005622	C	intracellular	5	63	2856	19700	0.96	1	// Gorai.006G024700 // Gorai.008G082900 // Gorai.003G052900 // Gorai.001G015600 // Gorai.011G193800
GO:0044464	C	cell part	6	63	3020	19700	0.93	1	// Gorai.006G024700 // Gorai.003G052900 // Gorai.011G193800 // Gorai.008G082900 // Gorai.001G015600 // Gorai.007G090100

### Sheet: Data 6B P200 V36 GO
Data S6B. Enriched GO terms of P200 V36 protein expression group.
Term type: C,cellular component, F, molecular function, P, biological process
GO_acc	term_type	Term	queryitem	querytotal	bgitem	bgtotal	pvalue	FDR	entries
GO:0005975	P	carbohydrate metabolic process	5	30	706	19700	0.004	0.073	// Gorai.009G442700 // Gorai.009G239100 // Gorai.005G218000 // Gorai.009G115500 // Gorai.007G260000
GO:0044238	P	primary metabolic process	8	30	6792	19700	0.86	1	// Gorai.008G161800 // Gorai.009G103800 // Gorai.002G014600 // Gorai.009G239100 // Gorai.009G115500 // Gorai.009G442700 // Gorai.005G218000 // Gorai.007G260000
GO:0009987	P	cellular process	7	30	7467	19700	0.97	1	// Gorai.009G103800 // Gorai.002G014600 // Gorai.011G198500 // Gorai.006G078900 // Gorai.005G168400 // Gorai.007G176400 // Gorai.007G090100
GO:0043170	P	macromolecule metabolic process	5	30	5505	19700	0.95	1	// Gorai.008G161800 // Gorai.011G198500 // Gorai.002G014600 // Gorai.009G103800 // Gorai.006G078900
GO:0071704	P	organic substance metabolic process	10	30	7108	19700	0.69	1	// Gorai.008G161800 // Gorai.009G103800 // Gorai.002G014600 // Gorai.006G078900 // Gorai.009G239100 // Gorai.009G115500 // Gorai.011G198500 // Gorai.009G442700 // Gorai.005G218000 // Gorai.007G260000
GO:0008152	P	metabolic process	16	30	9475	19700	0.35	1	// Gorai.008G161800 // Gorai.010G127400 // Gorai.001G065600 // Gorai.003G151700 // Gorai.002G014600 // Gorai.009G103800 // Gorai.006G078900 // Gorai.009G239100 // Gorai.009G115500 // Gorai.011G198500 // Gorai.009G442700 // Gorai.005G218000 // Gorai.011G053700 // Gorai.006G046000 // Gorai.004G108600 // Gorai.007G260000
GO:0044699	P	single-organism process	6	30	4330	19700	0.67	1	// Gorai.010G127400 // Gorai.003G151700 // Gorai.002G014600 // Gorai.005G168400 // Gorai.007G176400 // Gorai.006G046000
GO:0016798	F	hydrolase activity, acting on glycosyl bonds	7	30	454	19700	4.6e-06	4.2e-05	// Gorai.011G198500 // Gorai.006G078900 // Gorai.009G239100 // Gorai.009G115500 // Gorai.009G442700 // Gorai.005G218000 // Gorai.007G260000
GO:0004553	F	hydrolase activity, hydrolyzing O-glycosyl compounds	7	30	418	19700	2.7e-06	4.2e-05	// Gorai.011G198500 // Gorai.006G078900 // Gorai.009G239100 // Gorai.009G115500 // Gorai.009G442700 // Gorai.005G218000 // Gorai.007G260000
GO:0016787	F	hydrolase activity	12	30	2527	19700	0.00018	0.0011	// Gorai.008G161800 // Gorai.003G108700 // Gorai.009G239100 // Gorai.011G198500 // Gorai.006G078900 // Gorai.008G133500 // Gorai.009G115500 // Gorai.008G180700 // Gorai.009G442700 // Gorai.005G218000 // Gorai.007G090100 // Gorai.007G260000
GO:0003824	F	catalytic activity	22	30	8645	19700	0.0011	0.0048	// Gorai.001G065600 // Gorai.009G115500 // Gorai.011G053700 // Gorai.007G260000 // Gorai.008G161800 // Gorai.003G108700 // Gorai.009G103800 // Gorai.008G133500 // Gorai.005G218000 // Gorai.006G046000 // Gorai.002G014600 // Gorai.003G119000 // Gorai.009G239100 // Gorai.009G122600 // Gorai.008G180700 // Gorai.010G127400 // Gorai.003G151700 // Gorai.011G198500 // Gorai.006G078900 // Gorai.009G442700…
GO:0097159	F	organic cyclic compound binding	6	30	5598	19700	0.89	1	// Gorai.010G127400 // Gorai.003G151700 // Gorai.009G103800 // Gorai.002G014600 // Gorai.009G068100 // Gorai.008G180700
GO:0005488	F	binding	10	30	10003	19700	0.98	1	// Gorai.010G127400 // Gorai.003G151700 // Gorai.009G103800 // Gorai.002G014600 // Gorai.009G068100 // Gorai.005G168400 // Gorai.008G180700 // Gorai.009G174700 // Gorai.006G046000 // Gorai.009G111900
GO:1901363	F	heterocyclic compound binding	6	30	5598	19700	0.89	1	// Gorai.010G127400 // Gorai.003G151700 // Gorai.009G103800 // Gorai.002G014600 // Gorai.009G068100 // Gorai.008G180700

### Sheet: Data 6C P200 V38 GO
Data S6C. Enriched GO terms of P200 V38 protein expression group.
Term type: C,cellular component, F, molecular function, P, biological process
GO_acc	term_type	Term	queryitem	querytotal	bgitem	bgtotal	pvalue	FDR	entries
GO:0044699	P	single-organism process	6	22	4330	19700	0.35	1	// Gorai.001G230300 // Gorai.007G085600 // Gorai.004G234000 // Gorai.009G193300 // Gorai.013G145300 // Gorai.009G172400
GO:0008152	P	metabolic process	9	22	9475	19700	0.81	1	// Gorai.004G108600 // Gorai.013G231000 // Gorai.001G230300 // Gorai.009G132000 // Gorai.004G234000 // Gorai.011G193800 // Gorai.013G145300 // Gorai.009G172400 // Gorai.010G082900
GO:0032561	F	guanyl ribonucleotide binding	5	22	290	19700	1.5e-05	0.00042	// Gorai.009G101400 // Gorai.007G085600 // Gorai.011G093900 // Gorai.009G239900 // Gorai.009G193300
GO:0005525	F	GTP binding	5	22	290	19700	1.5e-05	0.00042	// Gorai.009G101400 // Gorai.007G085600 // Gorai.011G093900 // Gorai.009G239900 // Gorai.009G193300
GO:0019001	F	guanyl nucleotide binding	5	22	297	19700	1.7e-05	0.00042	// Gorai.009G101400 // Gorai.007G085600 // Gorai.011G093900 // Gorai.009G239900 // Gorai.009G193300
GO:0035639	F	purine ribonucleoside triphosphate binding	5	22	2244	19700	0.097	0.67	// Gorai.009G101400 // Gorai.007G085600 // Gorai.011G093900 // Gorai.009G239900 // Gorai.009G193300
GO:0043167	F	ion binding	5	22	2256	19700	0.099	0.67	// Gorai.013G145300 // Gorai.011G230400 // Gorai.009G172400 // Gorai.001G230300 // Gorai.009G132000
GO:0001883	F	purine nucleoside binding	5	22	2516	19700	0.14	0.67	// Gorai.009G101400 // Gorai.007G085600 // Gorai.011G093900 // Gorai.009G239900 // Gorai.009G193300
GO:0001882	F	nucleoside binding	5	22	2539	19700	0.14	0.67	// Gorai.009G101400 // Gorai.007G085600 // Gorai.011G093900 // Gorai.009G239900 // Gorai.009G193300
GO:0000166	F	nucleotide binding	6	22	2820	19700	0.084	0.67	// Gorai.007G085600 // Gorai.009G239900 // Gorai.011G093900 // Gorai.013G145300 // Gorai.009G193300 // Gorai.009G101400
GO:1901265	F	nucleoside phosphate binding	6	22	2820	19700	0.084	0.67	// Gorai.007G085600 // Gorai.009G239900 // Gorai.011G093900 // Gorai.013G145300 // Gorai.009G193300 // Gorai.009G101400
GO:0032549	F	ribonucleoside binding	5	22	2538	19700	0.14	0.67	// Gorai.009G101400 // Gorai.007G085600 // Gorai.011G093900 // Gorai.009G239900 // Gorai.009G193300
GO:0017076	F	purine nucleotide binding	5	22	2529	19700	0.14	0.67	// Gorai.009G101400 // Gorai.007G085600 // Gorai.011G093900 // Gorai.009G239900 // Gorai.009G193300
GO:0036094	F	small molecule binding	6	22	2856	19700	0.088	0.67	// Gorai.007G085600 // Gorai.009G239900 // Gorai.011G093900 // Gorai.013G145300 // Gorai.009G193300 // Gorai.009G101400
GO:0097367	F	carbohydrate derivative binding	5	22	2567	19700	0.15	0.67	// Gorai.009G101400 // Gorai.007G085600 // Gorai.011G093900 // Gorai.009G239900 // Gorai.009G193300
GO:0032555	F	purine ribonucleotide binding	5	22	2516	19700	0.14	0.67	// Gorai.009G101400 // Gorai.007G085600 // Gorai.011G093900 // Gorai.009G239900 // Gorai.009G193300
GO:0032550	F	purine ribonucleoside binding	5	22	2516	19700	0.14	0.67	// Gorai.009G101400 // Gorai.007G085600 // Gorai.011G093900 // Gorai.009G239900 // Gorai.009G193300
GO:0032553	F	ribonucleotide binding	5	22	2528	19700	0.14	0.67	// Gorai.009G101400 // Gorai.007G085600 // Gorai.011G093900 // Gorai.009G239900 // Gorai.009G193300
GO:0005488	F	binding	14	22	10003	19700	0.16	0.68	// Gorai.012G068600 // Gorai.007G085600 // Gorai.010G082900 // Gorai.001G230300 // Gorai.004G183100 // Gorai.002G222400 // Gorai.011G230400 // Gorai.009G239900 // Gorai.011G093900 // Gorai.009G132000 // Gorai.013G145300 // Gorai.009G193300 // Gorai.009G101400 // Gorai.009G172400
GO:1901363	F	heterocyclic compound binding	6	22	5598	19700	0.63	1	// Gorai.007G085600 // Gorai.009G239900 // Gorai.011G093900 // Gorai.013G145300 // Gorai.009G193300 // Gorai.009G101400
GO:0003824	F	catalytic activity	8	22	8645	19700	0.82	1	// Gorai.004G108600 // Gorai.013G231000 // Gorai.001G230300 // Gorai.002G222400 // Gorai.004G234000 // Gorai.013G145300 // Gorai.009G172400 // Gorai.010G082900
GO:0097159	F	organic cyclic compound binding	6	22	5598	19700	0.63	1	// Gorai.007G085600 // Gorai.009G239900 // Gorai.011G093900 // Gorai.013G145300 // Gorai.009G193300 // Gorai.009G101400

### Sheet: Data 6D S200 GO
Data S6D. Enriched GO terms of S200 protein expression group.
Term type: C,cellular component, F, molecular function, P, biological process
GO_acc	term_type	Term	queryitem	querytotal	bgitem	bgtotal	pvalue	FDR	entries
GO:0006950	P	response to stress	5	20	517	19700	0.00014	0.0026	// Gorai.010G127400 // Gorai.005G150600 // Gorai.011G129900 // Gorai.002G122800 // Gorai.011G197500
GO:0050896	P	response to stimulus	5	20	1194	19700	0.0059	0.054	// Gorai.010G127400 // Gorai.005G150600 // Gorai.011G129900 // Gorai.002G122800 // Gorai.011G197500
GO:0044238	P	primary metabolic process	8	20	6792	19700	0.38	1	// Gorai.013G114800 // Gorai.007G191400 // Gorai.006G106600 // Gorai.009G239100 // Gorai.003G006500 // Gorai.001G023700 // Gorai.009G442700 // Gorai.004G020200
GO:0019538	P	protein metabolic process	5	20	3388	19700	0.25	1	// Gorai.001G023700 // Gorai.006G106600 // Gorai.004G020200 // Gorai.003G006500 // Gorai.007G191400
GO:0043170	P	macromolecule metabolic process	5	20	5505	19700	0.7	1	// Gorai.001G023700 // Gorai.006G106600 // Gorai.004G020200 // Gorai.003G006500 // Gorai.007G191400
GO:0071704	P	organic substance metabolic process	8	20	7108	19700	0.44	1	// Gorai.013G114800 // Gorai.007G191400 // Gorai.006G106600 // Gorai.009G239100 // Gorai.003G006500 // Gorai.001G023700 // Gorai.009G442700 // Gorai.004G020200
GO:0008152	P	metabolic process	11	20	9475	19700	0.35	1	// Gorai.010G127400 // Gorai.013G114800 // Gorai.007G191400 // Gorai.006G106600 // Gorai.009G239100 // Gorai.003G006500 // Gorai.001G023700 // Gorai.009G442700 // Gorai.005G150600 // Gorai.011G129900 // Gorai.004G020200
GO:0016787	F	hydrolase activity	7	20	2527	19700	0.0097	0.053	// Gorai.013G114800 // Gorai.007G191400 // Gorai.009G239100 // Gorai.003G006500 // Gorai.001G023700 // Gorai.009G442700 // Gorai.013G112000
GO:0003824	F	catalytic activity	11	20	8645	19700	0.22	0.6	// Gorai.010G127400 // Gorai.013G114800 // Gorai.007G191400 // Gorai.006G106600 // Gorai.009G239100 // Gorai.003G006500 // Gorai.001G023700 // Gorai.009G442700 // Gorai.005G150600 // Gorai.011G129900 // Gorai.013G112000
GO:0005488	F	binding	6	20	10003	19700	0.98	1	// Gorai.010G127400 // Gorai.002G122800 // Gorai.012G147400 // Gorai.002G124800 // Gorai.005G150600 // Gorai.011G129900
