## Supplementary Data Set S8 for "Systems-level proteomic models of cotton fiber development: A high-resolution resource to analyze cell dynamics and trait engineering"

### Sheet: Table of Contents
Supplementary Data Set S8. Integrative analyses of fiber phenotypes and merged protein expression (PE) modules
Tab	Description	Note	Reference
Data S8A	Fiber phenotypes across development (6 to 24 DPAs).	Figure 3C	Wilson et al., 2024
Data S8B	Pearson correlation coefficient (PCC) between protein profiles of PE modules and fiber phenotypes across development.
Data S8C	Statistic p-values for PCCs.

### Sheet: Data 8A Fiber phenotypes
Data S8A. Fiber phenotypes across development (6 to 24 DPAs).
Phenotypes (Wilson et al., 2024)		Measurements at DPA
		6	7	8	9	10	11	12	13	14	15	16	17	18	19	20	21	22	23	24
Estimated Relative Growth Rate (ERGR, %/day)		32.9	31.36	24.5	22.45	16.81	16.7	13.47	11.88	9	7.6	5.73	4.24	2.91	2.06	1.57	1.19	0.92	0.62	0.44
Estimated Turgor Pressure (ETP)		0.082	0.089	0.096	0.103	0.115	0.211	0.307	0.403	0.499	0.595	0.669	0.568	0.467	0.366	0.28	0.277	0.273	0.27	0.267
Cell wall thickness (µm)		0.372	0.404	0.435	0.461	0.484	0.415	0.36	0.392	0.424	0.455	0.481	0.504	0.46	0.575	0.74	1.175	0.975	0.902	0.839
Mean Mfibril angle deviation from transverse (degrees) - apical domain		17.903	13.1119	17.0703	17.0671	19.8968	9.67524	13.2564	17.7348	17.8637	32.6976	43.3126	41.1013	58.7673	52.6473	67.4381	70.4974	69.3075	67.9194	68.0413
Mean Mfibril angle deviation from transverse (degrees) - distal domain		15.83	8.98649	8.89927	12.2955	10.1793	11.9812	16.9859	11.4281	18.6043	40.8141	57.6498	30.3967	62.5828	59.6153	66.6028	63.1226	71.7207	74.7291	62.2526
Cellulose (proportion in %)		32.1317	36.0954	39.1808	42.2977	45.5727	47.4693	47.7925	48.6204	49.7763	51.9987	51.9311	58.3467	63.4397	72.2069	75.5815	79.064	80.9021	81.3742	83.2864
Pectin (proportion in %)		40.0404	36.0973	26.5972	24.3727	19.3815	17.3134	16.3399	17.0626	18.295	14.5734	17.7021	10.9055	12.1849	8.40706	7.18097	6.16728	6.93835	6.83771	7.03855
Hemicellulose (proportion in %)		27.8279	27.8074	32.222	33.3296	35.0461	34.2173	35.8677	34.3177	31.9287	33.4279	30.3668	30.7478	24.3754	19.386	17.2375	14.7687	12.1596	11.7881	11.0084

### Sheet: Data 8B PCC
Data S8B. Pearson correlation coefficient (PCC) between protein profiles of PE modules and fiber phenotypes across development.
				Estimated Relative Growth Rate (ERGR, %/day)	Estimated Turgor Pressure (ETP)	Cell wall thickness (µm)	Mean Mfibril angle deviation from transverse (degrees) - apical domain	Mean Mfibril angle deviation from transverse (degrees) - distal domain	Cellulose (mg/boll)	Pectin (mg/boll)	Hemicellulose (mg/boll)	Cellulose (proportion in %)	Pectin (proportion in %)	Hemicellulose (proportion in %)			Normalized abundance profiles at DPAs
Merged SOM protein expression module IDs	PE modules	# of protein expression groups	Group profiles														5	6	7	8	9	10	11	12	13	14	15	16	17	18	19	20	21	22	23	24
M20	PE15	3		0.95691	-0.59992	-0.69946	-0.8836	-0.89679	-0.77086	-0.83201	-0.90742	-0.89995	0.8779	0.70156			0.971894	0.974042	0.97059	0.95401	0.837246	0.752085	0.727803	0.7245	0.626145	0.244967	0.235699	0.194324	0.170536	0.160723	0.146126	0.0772016	0.000146067	0.000137976	0.000141968	0.000137935
M17	PE12	3		-0.90485	0.6428	0.42292	0.56157	0.59973	0.50753	0.58517	0.70412	0.70456	-0.89422	-0.31501			0.0110917	0.0111107	0.00871311	0.000766674	0.49977	0.728856	0.754549	0.773879	0.820984	0.851533	0.854516	0.868227	0.884988	0.833252	0.836024	0.864161	0.837422	0.922503	0.913305	0.947215
M18	PE13	1		0.07137	0.47537	-0.70493	-0.5609	-0.46398	-0.67401	-0.53178	-0.36892	-0.48016	0.08191	0.80928			0.355798	0.356688	0.358002	0.356917	0.822114	0.929239	0.947133	0.947985	0.95059	0.950825	0.94849	0.928929	0.866627	0.759402	0.629538	0.540121	0.180539	0.198403	0.19594	0.203888
M11	PE9	2		-0.94767	0.71643	0.55212	0.75048	0.7844	0.66112	0.72943	0.80592	0.81521	-0.86448	-0.55483			0.120597	0.123853	0.106062	0.0986192	0.181077	0.245144	0.374667	0.559846	0.790379	0.831816	0.840446	0.838985	0.86186	0.793598	0.824354	0.867162	0.857888	0.954454	0.950818	0.974293
M16	PE11	4		-0.91022	0.47871	0.74095	0.95022	0.9445	0.84058	0.88156	0.93385	0.93384	-0.83228	-0.8147			0.0562388	0.0562845	0.0522168	0.000188421	0.0570689	0.0862046	0.0990158	0.119854	0.272971	0.431347	0.477201	0.675939	0.748602	0.775036	0.870349	0.885089	0.873889	0.943318	0.945379	0.972806
M19	PE14	4		0.77041	-0.08393	-0.8824	-0.96163	-0.90811	-0.94997	-0.90875	-0.90254	-0.96655	0.7666	0.95416			0.939444	0.94109	0.940563	0.934524	0.942056	0.934656	0.926965	0.927288	0.916135	0.872104	0.867265	0.79062	0.616845	0.385228	0.191011	0.0518219	0.000379102	0.000389456	0.000389484	0.000392618
M14	PE10	2		0.68827	-0.00636	-0.95537	-0.88895	-0.825	-0.95982	-0.87696	-0.80328	-0.91736	0.69651	0.93731			0.925552	0.927908	0.93764	0.935655	0.941713	0.925992	0.921524	0.91982	0.909623	0.840911	0.839744	0.825732	0.7911	0.734954	0.687787	0.424823	0.0768318	0.0727731	0.0747749	0.0728026
M7	PE6	1		-0.95556	0.76261	0.49765	0.69586	0.73719	0.58241	0.67816	0.79689	0.77747	-0.88825	-0.46458			0.753133	0.752832	0.777632	0.794656	0.817255	0.809643	0.857551	0.874573	0.918545	0.936442	0.936836	0.935591	0.948594	0.940418	0.952089	0.916203	0.946994	0.94299	0.945353	0.940184
M10	PE8	1		0.81231	-0.18601	-0.90194	-0.90954	-0.8643	-0.95762	-0.9295	-0.90349	-0.96308	0.80555	0.90083			0.965966	0.971189	0.972678	0.969283	0.963844	0.950481	0.926857	0.942584	0.94195	0.902978	0.906429	0.914234	0.880019	0.874819	0.858399	0.845517	0.769581	0.741304	0.767925	0.73925
M6	PE5	2		-0.95049	0.6421	0.64287	0.86415	0.88834	0.74982	0.81725	0.89822	0.88149	-0.86119	-0.68483			0.665292	0.692832	0.673206	0.679642	0.706967	0.697441	0.755343	0.765383	0.80484	0.87358	0.87603	0.919707	0.931292	0.922767	0.945426	0.920625	0.944019	0.944582	0.960957	0.969596
M9	PE7	1		0.611	0.07732	-0.91339	-0.812	-0.75105	-0.94469	-0.84923	-0.74894	-0.86784	0.63083	0.91493			0.950426	0.940969	0.963714	0.963962	0.962546	0.95864	0.947255	0.945476	0.956931	0.942368	0.950207	0.959416	0.948766	0.942855	0.929657	0.899024	0.85086	0.827429	0.838865	0.826185
M5	PE4	3		0.84715	-0.35829	-0.66031	-0.67829	-0.64008	-0.72157	-0.74727	-0.83368	-0.82375	0.88715	0.55402			0.953913	0.959001	0.973094	0.956099	0.934191	0.933082	0.908333	0.928255	0.935511	0.909968	0.91449	0.94079	0.904252	0.918529	0.913926	0.904712	0.89495	0.886782	0.914553	0.888288
M4	PE3	6		0.61329	-0.11179	-0.63795	-0.77779	-0.76307	-0.85644	-0.86097	-0.7671	-0.78307	0.56285	0.82302			0.958738	0.951932	0.960413	0.962916	0.967036	0.958325	0.957277	0.959993	0.964153	0.954482	0.953725	0.951922	0.953992	0.952239	0.946806	0.938232	0.954007	0.930142	0.944908	0.92372
M3	PE2	8		-0.65743	0.6335	0.1982	0.40261	0.43657	0.20921	0.35167	0.5269	0.43116	-0.61619	-0.12887			0.929037	0.921012	0.935841	0.940652	0.949342	0.943335	0.943488	0.94049	0.94934	0.945926	0.945446	0.960894	0.960626	0.960019	0.963384	0.937296	0.953993	0.943415	0.952684	0.944972
M2	PE1	3		-0.96893	0.5146	0.67412	0.83275	0.82412	0.78349	0.8432	0.93819	0.9223	-0.9525	-0.6629			0.872444	0.872402	0.88027	0.887041	0.907644	0.903896	0.915468	0.911918	0.920592	0.927604	0.930192	0.92389	0.945309	0.946507	0.955652	0.940578	0.953736	0.949562	0.955103	0.960938
			DPA
			6	32.9	0.082	0.372	17.903	15.83	2.26667	2.93333	2.06667	32.1317	40.0404	27.8279
			7	31.36	0.089	0.404	13.1119	8.98649	4.86667	5.56667	3.73333	36.0954	36.0973	27.8074
			8	24.5	0.096	0.435	17.0703	8.89927	7.03333	4.83333	5.56667	39.1808	26.5972	32.222
			9	22.45	0.103	0.461	17.0671	12.2955	11.6	6.76667	10.3667	42.2977	24.3727	33.3296
			10	16.81	0.115	0.484	19.8968	10.1793	16.3333	5.7	11.9667	45.5727	19.3815	35.0461
			11	16.7	0.211	0.415	9.67524	11.9812	16.2	5.73333	10.8667	47.4693	17.3134	34.2173
			12	13.47	0.307	0.36	13.2564	16.9859	15.6	5.33333	11.8333	47.7925	16.3399	35.8677
			13	11.88	0.403	0.392	17.7348	11.4281	15.6667	5.83333	8.7	48.6204	17.0626	34.3177
			14	9	0.499	0.424	17.8637	18.6043	26.9333	9.83333	17.2333	49.7763	18.295	31.9287
			15	7.6	0.595	0.455	32.6976	40.8141	29.3	8.1	19	51.9987	14.5734	33.4279
			16	5.73	0.669	0.481	43.3126	57.6498	25.9333	8.9	15.4	51.9311	17.7021	30.3668
			17	4.24	0.568	0.504	41.1013	30.3967	53.2667	9.86667	27.9	58.3467	10.9055	30.7478
			18	2.91	0.467	0.46	58.7673	62.5828	96.1667	16.7	35.9	63.4397	12.1849	24.3754
			19	2.06	0.366	0.575	52.6473	59.6153	124.233	14.3333	33.8	72.2069	8.40706	19.386
			20	1.57	0.28	0.74	67.4381	66.6028	166.667	15	28.7	75.5815	7.18097	17.2375
			21	1.19	0.277	1.175	70.4974	63.1226	199.867	15.3667	33.4	79.064	6.16728	14.7687
			22	0.92	0.273	0.975	69.3075	71.7207	208.1	19.6667	35.4333	80.9021	6.93835	12.1596
			23	0.62	0.27	0.902	67.9194	74.7291	214.467	17.2333	29.9333	81.3742	6.83771	11.7881
			24	0.44	0.267	0.839	68.0413	62.2526	312.533	26.8667	43.5333	83.2864	7.03855	11.0084

### Sheet: Data 8C p-values for PCC
Data S8C. Statistic p-values for PCCs.
Merged SOM network module IDs	PE modules	Estimated Relative Growth Rate (ERGR, %/day)	Estimated Turgor Pressure (ETP)	Cell wall thickness (µm)	Mean Mfibril angle deviation from transverse (degrees) - apical domain	Mean Mfibril angle deviation from transverse (degrees) - distal domain	Cellulose (mg/boll)	Pectin (mg/boll)	Hemicellulose (mg/boll)	Cellulose (proportion in %)	Pectin (proportion in %)	Hemicellulose (proportion in %)
M1		0	0.00783	0.00216	0	0	0.00018	1e-05	0	0	0	0.00171
M2	PE1	0	0.02417	0.00155	1e-05	1e-05	7e-05	1e-05	0	0	0	0.00198
M3	PE2	0.00222	0.00359	0.41598	0.08745	0.06165	0.39001	0.13982	0.02045	0.06532	0.00496	0.59904
M4	PE3	0.00523	0.64866	0.00329	9e-05	0.00014	0	0	0.00013	7e-05	0.01211	2e-05
M5	PE4	0	0.132	0.00209	0.00141	0.00316	0.00049	0.00024	1e-05	1e-05	0	0.01384
M6	PE5	0	0.00304	0.00299	0	0	0.00022	2e-05	0	0	0	0.00122
M7	PE6	0	0.00015	0.03015	0.00094	0.00032	0.00888	0.00142	4e-05	9e-05	0	0.04507
M8		0.08492	0.27637	0	0.00066	0.00368	0	0.00039	0.01055	0.00041	0.06389	0
M9	PE7	0.00545	0.75304	0	2e-05	0.00021	0	0	0.00022	0	0.00378	0
M10	PE8	2e-05	0.44579	0	0	0	0	0	0	0	3e-05	0
M11	PE9	0	0.00056	0.01424	0.00021	7e-05	0.00206	0.00039	3e-05	2e-05	0	0.01368
M12		0	0.00113	0.01253	9e-05	3e-05	0.00178	0.00023	0	1e-05	0	0.01472
M13		0.29643	0.1054	5e-05	0.00062	0.00472	6e-05	0.00193	0.01851	0.00311	0.27702	0
M14	PE10	0.00112	0.97938	0	0	1e-05	0	0	3e-05	0	0.00092	0
M15		0	0.28035	0	0	0	0	0	0	0	1e-05	0
M16	PE11	0	0.03813	0.00028	0	0	1e-05	0	0	0	1e-05	2e-05
M17	PE12	0	0.00299	0.07122	0.01235	0.00664	0.02654	0.00849	0.00077	0.00076	0	0.18898
M18	PE13	0.77156	0.03969	0.00075	0.01248	0.04538	0.00155	0.01911	0.1201	0.03747	0.73886	3e-05
M19	PE14	0.00011	0.73265	0	0	0	0	0	0	0	0.00013	0
M20	PE15	0	0.00662	0.00086	0	0	0.00011	1e-05	0	0	0	0.00082
