## Supplementary Data Set S10 for "Systems-level proteomic models of cotton fiber development: A high-resolution resource to analyze cell dynamics and trait engineering"

### Sheet: Table of Contents
Supplementary Data Set S10. Glycome profiling of polysaccharide epitopes (APOp200 vs. APOs200 vs. P200)
Tab	Description	Note
Data S10A	Glycome profiling of diverse epitope patterns of polysaccharides in APOp200, APOs200, and P200 fractions (ANOVA)
Data S10B	List of 71 polysaccharide epitopes and epitope structures that antibodies detect	Swaminathan et al, 2024 TPJ (https://doi.org/10.1111/tpj.17084)

### Sheet: Data 10A Glycom profiling
Data S10. Glycome profiling of polysaccharide epitopes (APOp200 vs. APOs200 vs. P200)
Glycome profiling is an ELISA-based method and it was carried out as described (Swaminathan et al, 2024 TPJ https://doi.org/10.1111/tpj.17084) with 71 different polysaccharide epitope-specific antibodies (Data 10B).
Group IDs	Name of epitopes	Cell fractions	Absorbance			Stat.
			Rep 1	Rep 2	Rep 3	p-value at ANOVA	q-value (FDR-applied ANOVA p-value)	averaged	TUKEY's group
1001	Fuc	APOs200	1.343	1.308	1.318	0.0185905	0.0269372	1.323	a
1001	Fuc	APOp200	1.233	1.187	1.176			1.19867	ab
1001	Fuc	P200	1.213	1.065	1.199			1.159	b
1002	RG-Ia	APOs200	0.279	0.214	0.246	0.0134229	0.0202771	0.246333	ab
1002	RG-Ia	P200	0.123	0.209	0.211			0.181	b
1002	RG-Ia	APOp200	0.384	0.327	0.295			0.335333	a
1003	RG-I-Gal3-1	APOs200	0.87	0.783	0.887	3.3983e-06	2.28808e-05	0.846667	a
1003	RG-I-Gal3-1	P200	0.762	0.712	0.729			0.734333	b
1003	RG-I-Gal3-1	APOp200	0.279	0.22	0.237			0.245333	c
1004	RG-I-Gal1-1	APOs200	1.074	1.064	1.041	7.11288e-06	3.60725e-05	1.05967	a
1004	RG-I-Gal1-1	APOp200	0.836	0.776	0.813			0.808333	b
1004	RG-I-Gal1-1	P200	1.051	1.053	1.055			1.053	a
1005	RG-I-Gal3-2	APOs200	0.602	0.568	0.654	1.03972e-05	4.34237e-05	0.608	a
1005	RG-I-Gal3-2	P200	0.503	0.427	0.461			0.463667	b
1005	RG-I-Gal3-2	APOp200	0.175	0.155	0.15			0.16	c
1006	RG-I-Gal3-3	APOs200	0.94	0.966	1.032	1.27121e-06	1.28937e-05	0.979333	a
1006	RG-I-Gal3-3	APOp200	0.369	0.337	0.337			0.347667	b
1006	RG-I-Gal3-3	P200	1.019	0.952	0.943			0.971333	a
1007	RG-I-BB-1	APOs200	1.109	0.925	0.953	0.601144	0.618568	0.995667	a
1007	RG-I-BB-1	APOp200	1.064	1.003	0.959			1.00867	a
1007	RG-I-BB-1	P200	0.969	0.992	0.888			0.949667	a
1008	RG-Ic-1	APOs200	0.133	0.177	0.245	0.27358	0.313293	0.185	a
1008	RG-Ic-1	APOp200	0.143	0.151	0.18			0.158	a
1008	RG-Ic-1	P200	0.127	0.145	0.129			0.133667	a
1009	RG-I-Gal2-1	APOs200	0.152	0.125	0.145	0.161302	0.197456	0.140667	a
1009	RG-I-Gal2-1	APOp200	0.141	0.125	0.124			0.13	a
1009	RG-I-Gal2-1	P200	0.125	0.116	0.125			0.122	a
1010	RG-Ic-2	APOs200	0.176	0.126	0.141	2.63105e-09	1.86804e-07	0.147667	c
1010	RG-Ic-2	APOp200	1.169	1.177	1.156			1.16733	a
1010	RG-Ic-2	P200	0.701	0.666	0.686			0.684333	b
1011	AG-3-1	APOs200	0.135	0.12	0.122	0.110962	0.140684	0.125667	a
1011	AG-3-1	APOp200	0.125	0.128	0.113			0.122	a
1011	AG-3-1	P200	0.114	0.112	0.111			0.112333	a
1012	RG-Ib-1	APOs200	0.167	0.152	0.165	0.240679	0.280135	0.161333	a
1012	RG-Ib-1	APOp200	0.164	0.197	0.179			0.18	a
1012	RG-Ib-1	P200	0.168	0.184	0.166			0.172667	a
1013	RG-I-Gal1-2	APOs200	1.084	1.073	1.151	6.71764e-07	8.88108e-06	1.10267	a
1013	RG-I-Gal1-2	APOp200	0.381	0.335	0.396			0.370667	c
1013	RG-I-Gal1-2	P200	1.026	0.973	0.957			0.985333	b
1014	RG-I-BB-2	APOs200	0.641	0.428	0.571	0.0124008	0.0191404	0.546667	b
1014	RG-I-BB-2	APOp200	0.842	0.777	0.752			0.790333	a
1014	RG-I-BB-2	P200	0.709	0.744	0.715			0.722667	a
1015	HG-BBde-1	APOs200	1.242	1.08	1.092	0.0773383	0.101686	1.138	a
1015	HG-BBde-1	APOp200	1.279	1.243	1.262			1.26133	a
1015	HG-BBde-1	P200	1.206	1.213	1.237			1.21867	a
1016	RG-I-3	APOs200	0.612	0.619	0.642	0.000666749	0.00135255	0.624333	a
1016	RG-I-3	P200	0.531	0.544	0.515			0.53	a
1016	RG-I-3	APOp200	0.365	0.208	0.172			0.248333	b
1017	RG-I-Gal1-3	APOs200	1.083	1.059	1.074	5.20961e-06	2.98739e-05	1.072	a
1017	RG-I-Gal1-3	APOp200	0.47	0.402	0.53			0.467333	b
1017	RG-I-Gal1-3	P200	1.057	0.998	0.98			1.01167	a
1018	XG-XnLG	APOs200	0.293	0.258	0.302	0.00360879	0.00656985	0.284333	a
1018	XG-XnLG	APOp200	0.196	0.201	0.122			0.173	b
1018	XG-XnLG	P200	0.127	0.131	0.169			0.142333	b
1019	XG-XLX-1	APOs200	0.48	0.575	0.506	0.0419079	0.0572204	0.520333	ab
1019	XG-XLX-1	APOp200	0.826	0.812	0.593			0.743667	a
1019	XG-XLX-1	P200	0.461	0.393	0.605			0.486333	b
1020	XG-XLX-2	APOs200	0.26	0.278	0.236	0.0360682	0.0512169	0.258	b
1020	XG-XLX-2	P200	0.288	0.231	0.417			0.312	ab
1020	XG-XLX-2	APOp200	0.509	0.534	0.365			0.469333	a
1021	XG-(XXXG)3-1	APOs200	0.122	0.126	0.106	0.794997	0.794997	0.118	a
1021	XG-(XXXG)3-1	APOp200	0.115	0.12	0.102			0.112333	a
1021	XG-(XXXG)3-1	P200	0.13	0.106	0.115			0.117	a
1022	XG-(XXXG)2-1	APOs200	1.169	0.995	0.984	1.74712e-05	6.52872e-05	1.04933	a
1022	XG-(XXXG)2-1	P200	0.177	0.16	0.204			0.180333	c
1022	XG-(XXXG)2-1	APOp200	0.516	0.421	0.384			0.440333	b
1023	RG-I-Gal1-4	APOs200	0.481	0.496	0.42	0.00119415	0.00229148	0.465667	a
1023	RG-I-Gal1-4	P200	0.484	0.445	0.472			0.467	a
1023	RG-I-Gal1-4	APOp200	0.193	0.305	0.176			0.224667	b
1024	RG-Ib-2	APOs200	0.251	0.36	0.228	0.000365661	0.000865397	0.279667	b
1024	RG-Ib-2	APOp200	0.179	0.165	0.143			0.162333	c
1024	RG-Ib-2	P200	0.52	0.496	0.455			0.490333	a
1025	RG-I-BB-3	APOs200	0.423	0.387	0.444	0.000665118	0.00135255	0.418	b
1025	RG-I-BB-3	APOp200	0.524	0.456	0.438			0.472667	b
1025	RG-I-BB-3	P200	0.661	0.709	0.622			0.664	a
1026	RG-I-Gal2-2	APOs200	0.219	0.198	0.263	0.00428626	0.00742254	0.226667	ab
1026	RG-I-Gal2-2	APOp200	0.178	0.117	0.129			0.141333	b
1026	RG-I-Gal2-2	P200	0.378	0.278	0.31			0.322	a
1027	AG-4	APOs200	0.448	0.473	0.526	5.46987e-06	2.98739e-05	0.482333	b
1027	AG-4	P200	0.746	0.744	0.784			0.758	a
1027	AG-4	APOp200	0.365	0.365	0.378			0.369333	c
1028	RG-I-Gal3-4	APOs200	0.626	0.629	0.667	1.95047e-06	1.53871e-05	0.640667	b
1028	RG-I-Gal3-4	APOp200	0.185	0.189	0.183			0.185667	c
1028	RG-I-Gal3-4	P200	0.972	0.838	0.904			0.904667	a
1029	XG-FF-1	APOs200	1.249	1.029	1.171	0.448907	0.490345	1.14967	a
1029	XG-FF-1	APOp200	1.121	1.103	1.01			1.078	a
1029	XG-FF-1	P200	1.103	1.07	1.066			1.07967	a
1030	AG-3-2	APOs200	1.174	1.134	1.2	0.0104941	0.0165573	1.16933	a
1030	AG-3-2	APOp200	1.088	1.108	1.071			1.089	b
1030	AG-3-2	P200	1.153	1.148	1.169			1.15667	a
1031	XG-(XXXG)3-2	APOs200	1.111	1.115	1.182	8.66586e-06	3.84548e-05	1.136	a
1031	XG-(XXXG)3-2	P200	0.328	0.248	0.3			0.292	c
1031	XG-(XXXG)3-2	APOp200	0.745	0.698	0.572			0.671667	b
1032	XG-L-1	APOs200	1.249	1.229	1.239	5.62928e-05	0.000173774	1.239	a
1032	XG-L-1	APOp200	1.18	1.202	1.173			1.185	b
1032	XG-L-1	P200	1.082	1.032	1.033			1.049	c
1033	AG-4/Gal3-BB	APOs200	1.11	1.118	1.099	0.0154066	0.022789	1.109	a
1033	AG-4/Gal3-BB	APOp200	1.022	0.962	0.993			0.992333	b
1033	AG-4/Gal3-BB	P200	1.083	1.116	1.017			1.072	ab
1034	RG-I-1	APOs200	0.47	0.389	0.172	0.146629	0.182644	0.343667	a
1034	RG-I-1	APOp200	0.21	0.323	0.141			0.224667	a
1034	RG-I-1	P200	0.158	0.135	0.153			0.148667	a
1035	XG-XLX-3	APOs200	0.307	0.338	0.345	0.00656474	0.0108395	0.33	b
1035	XG-XLX-3	APOp200	0.675	0.646	0.441			0.587333	a
1035	XG-XLX-3	P200	0.273	0.243	0.33			0.282	b
1036	RG-I-2	APOs200	0.113	0.112	0.106	0.0554932	0.0743399	0.110333	a
1036	RG-I-2	APOp200	0.11	0.105	0.103			0.106	ab
1036	RG-I-2	P200	0.104	0.102	0.101			0.102333	b
1037	XG-(XXXG)2-2	APOs200	0.623	0.698	0.659	0.00577311	0.0097593	0.66	b
1037	XG-(XXXG)2-2	APOp200	1.085	1.077	0.89			1.01733	a
1037	XG-(XXXG)2-2	P200	0.757	0.608	0.802			0.722333	b
1038	XG-XX-1	APOs200	0.907	1.029	1.014	0.000146895	0.000372483	0.983333	a
1038	XG-XX-1	APOp200	0.445	0.489	0.246			0.393333	b
1038	XG-XX-1	P200	0.334	0.251	0.31			0.298333	b
1039	XG-L-2	APOs200	1.193	1.161	1.157	0.00264603	0.0049439	1.17033	a
1039	XG-L-2	APOp200	1.16	1.138	1.11			1.136	a
1039	XG-L-2	P200	1.076	1.022	1.004			1.034	b
1040	XG-XX-2	APOs200	0.978	1.051	0.953	2.91369e-05	0.000103436	0.994	a
1040	XG-XX-2	APOp200	0.4	0.439	0.247			0.362	b
1040	XG-XX-2	P200	0.32	0.247	0.3			0.289	b
1041	Xyl-2	APOs200	0.213	0.165	0.176	0.223248	0.264177	0.184667	a
1041	Xyl-2	APOp200	0.148	0.154	0.167			0.156333	a
1041	Xyl-2	P200	0.163	0.194	0.172			0.176333	a
1042	XG-FF-2	APOs200	1.287	1.314	1.278	0.000621757	0.00133772	1.293	a
1042	XG-FF-2	APOp200	1.176	1.182	1.126			1.16133	b
1042	XG-FF-2	P200	1.112	1.029	1.097			1.07933	b
1043	Gal4-BB3	APOs200	0.214	0.122	0.166	2.16414e-07	3.84135e-06	0.167333	b
1043	Gal4-BB3	APOp200	1.091	1.099	1.043			1.07767	a
1043	Gal4-BB3	P200	1.11	1.077	1.023			1.07	a
1044	Xyl-2Ar-1	APOs200	0.137	0.138	0.148	0.202197	0.243322	0.141	a
1044	Xyl-2Ar-1	APOp200	0.237	0.232	0.142			0.203667	a
1044	Xyl-2Ar-1	P200	0.162	0.145	0.214			0.173667	a
1045	Xyl-2Ar-2	APOs200	0.183	0.198	0.235	0.309226	0.348493	0.205333	a
1045	Xyl-2Ar-2	APOp200	0.372	0.341	0.182			0.298333	a
1045	Xyl-2Ar-2	P200	0.215	0.177	0.294			0.228667	a
1046	RG-I-Gal3-5	APOs200	0.47	0.451	0.549	0.000246732	0.000604067	0.49	a
1046	RG-I-Gal3-5	P200	0.347	0.294	0.326			0.322333	b
1046	RG-I-Gal3-5	APOp200	0.215	0.139	0.14			0.164667	c
1047	Xyl-3-1	APOs200	0.115	0.117	0.225	0.581009	0.606642	0.152333	a
1047	Xyl-3-1	APOp200	0.129	0.116	0.113			0.119333	a
1047	Xyl-3-1	P200	0.126	0.126	0.146			0.132667	a
1048	Xyl-3-2	APOs200	0.134	0.123	0.161	0.462969	0.498042	0.139333	a
1048	Xyl-3-2	APOp200	0.147	0.12	0.112			0.126333	a
1048	Xyl-3-2	P200	0.107	0.132	0.125			0.121333	a
1049	RG-I-Gal3-6	APOs200	1.067	0.936	1.034	1.64044e-06	1.45589e-05	1.01233	a
1049	RG-I-Gal3-6	APOp200	0.231	0.176	0.212			0.206333	c
1049	RG-I-Gal3-6	P200	0.888	0.929	0.856			0.891	b
1050	HG-BBde-2	APOs200	1.346	0.835	1.075	0.516486	0.547321	1.08533	a
1050	HG-BBde-2	APOp200	1.234	1.24	1.207			1.227	a
1050	HG-BBde-2	P200	1.213	1.22	1.151			1.19467	a
1051	Gal4-BB6	APOs200	0.2	0.135	0.14	1.03019e-08	3.65719e-07	0.158333	b
1051	Gal4-BB6	APOp200	1.084	1.06	1.068			1.07067	a
1051	Gal4-BB6	P200	1.077	1.049	1.043			1.05633	a
1052	RG-I-Gal3-7	APOs200	0.897	0.886	0.941	1.28025e-07	3.02993e-06	0.908	a
1052	RG-I-Gal3-7	APOp200	0.306	0.262	0.316			0.294667	b
1052	RG-I-Gal3-7	P200	0.937	0.905	0.915			0.919	a
1053	Xyl-BB5-1	APOs200	0.495	0.438	0.385	3.75168e-05	0.000121077	0.439333	c
1053	Xyl-BB5-1	APOp200	0.934	0.946	1.057			0.979	a
1053	Xyl-BB5-1	P200	0.838	0.832	0.801			0.823667	b
1054	Xyl-BB8	APOs200	0.285	0.268	0.243	9.60199e-05	0.000272697	0.265333	b
1054	Xyl-BB8	APOp200	0.681	0.747	0.873			0.767	a
1054	Xyl-BB8	P200	0.793	0.713	0.738			0.748	a
1055	Xyl-MeGlcA-1	APOs200	0.14	0.192	0.113	0.367839	0.408071	0.148333	a
1055	Xyl-MeGlcA-1	APOp200	0.113	0.128	0.112			0.117667	a
1055	Xyl-MeGlcA-1	P200	0.117	0.163	0.171			0.150333	a
1056	Xyl-BB2	APOs200	0.153	0.153	0.137	0.000472129	0.00108133	0.147667	b
1056	Xyl-BB2	APOp200	0.213	0.21	0.201			0.208	b
1056	Xyl-BB2	P200	0.414	0.305	0.372			0.363667	a
1057	Xyl-BB5-2	APOs200	0.198	0.19	0.217	3.1736e-05	0.000107298	0.201667	b
1057	Xyl-BB5-2	APOp200	0.64	0.696	0.809			0.715	a
1057	Xyl-BB5-2	P200	0.653	0.643	0.646			0.647333	a
1058	Xyl-BB3	APOs200	0.68	0.606	0.694	0.000115563	0.000315575	0.66	c
1058	Xyl-BB3	APOp200	0.973	0.979	0.994			0.982	a
1058	Xyl-BB3	P200	0.892	0.917	0.834			0.881	b
1059	Xyl-GlcA	APOs200	0.311	0.277	0.26	0.000138944	0.00036537	0.282667	b
1059	Xyl-GlcA	APOp200	0.563	0.595	0.625			0.594333	a
1059	Xyl-GlcA	P200	0.757	0.616	0.651			0.674667	a
1060	Xyl-BB4-1	APOs200	0.437	0.421	0.395	9.52931e-05	0.000272697	0.417667	b
1060	Xyl-BB4-1	APOp200	0.829	0.843	0.996			0.889333	a
1060	Xyl-BB4-1	P200	0.872	0.906	0.836			0.871333	a
1061	Xyl-BB6	APOs200	0.212	0.201	0.177	3.54492e-06	2.28808e-05	0.196667	b
1061	Xyl-BB6	APOp200	0.601	0.683	0.702			0.662	a
1061	Xyl-BB6	P200	0.645	0.638	0.647			0.643333	a
1062	Xyl-3Ar	APOs200	0.144	0.149	0.146	0.000912448	0.00179955	0.146333	b
1062	Xyl-3Ar	P200	0.122	0.144	0.136			0.134	b
1062	Xyl-3Ar	APOp200	0.207	0.201	0.243			0.217	a
1063	Xyl-MeGlcA-2	APOs200	0.119	0.132	0.127	0.104671	0.13512	0.126	a
1063	Xyl-MeGlcA-2	APOp200	0.138	0.128	0.105			0.123667	a
1063	Xyl-MeGlcA-2	P200	0.138	0.155	0.203			0.165333	a
1064	Xyl-BB4-2	APOs200	0.205	0.222	0.191	1.40029e-05	5.52336e-05	0.206	b
1064	Xyl-BB4-2	APOp200	0.643	0.722	0.783			0.716	a
1064	Xyl-BB4-2	P200	0.7	0.647	0.664			0.670333	a
1065	RG-I-4	APOs200	0.13	0.146	0.16	0.0414682	0.0572204	0.145333	a
1065	RG-I-4	APOp200	0.13	0.113	0.119			0.120667	a
1065	RG-I-4	P200	0.114	0.113	0.127			0.118	a
1066	Cal	APOs200	0.248	0.19	0.245	8.49026e-06	3.84548e-05	0.227667	b
1066	Cal	APOp200	0.222	0.182	0.152			0.185333	b
1066	Cal	P200	0.697	0.786	0.68			0.721	a
1067	HG-BBMe	APOs200	1.074	0.847	0.814	0.634061	0.643119	0.911667	a
1067	HG-BBMe	APOp200	0.967	0.964	0.988			0.973	a
1067	HG-BBMe	P200	0.978	0.904	0.836			0.906	a
1068	AG-3-3	APOs200	1.258	1.191	1.202	0.00703868	0.0113579	1.217	a
1068	AG-3-3	APOp200	1.036	1.111	1.074			1.07367	b
1068	AG-3-3	P200	1.16	1.163	1.108			1.14367	ab
1069	AG-2	APOs200	1.025	1.051	1.037	7.50514e-07	8.88108e-06	1.03767	a
1069	AG-2	P200	1.004	0.944	0.931			0.959667	b
1069	AG-2	APOp200	0.574	0.567	0.557			0.566	c
1070	AG-3-4	APOs200	1.004	1.104	1.085	0.000565111	0.00125384	1.06433	a
1070	AG-3-4	P200	1.07	1.082	1.021			1.05767	a
1070	AG-3-4	APOp200	0.673	0.78	0.802			0.751667	b
1071	AGP-Ga	APOs200	1.115	1.124	1.108	0.00376421	0.00668147	1.11567	a
1071	AGP-Ga	APOp200	0.828	0.954	0.939			0.907	b
1071	AGP-Ga	P200	1.121	1.083	1.031			1.07833	a

### Sheet: Data 10B Epitopes & antibodies
Data S10B. List of 71 polysaccharide epitopes and epitope structures that antibodies detect (Swaminathan et al, 2024 TPJ https://doi.org/10.1111/tpj.17084)
Epitope	Antigen Recognized	Epitope structure that antibody detects	Monoclonal antibodies
Fuc	Fucosylated Xyloglucan (Hemicellulose)	α-1,2-Fuc (from XG / RG-I / other polysacc)	CCRC-M1
RG-Ia	RG-Ia (Pectin)	RG-Ia clade	CCRC-M2
RG-I-Gal3-1	RG-I (Pectin)	β-6 Galactan-3	CCRC-M7
RG-I-Gal1-1	RG-I (Pectin)	β-6 Galactan-1	CCRC-M9
RG-I-Gal3-2	RG-I (Pectin)	β-6 Galactan-3	CCRC-M12
RG-I-Gal3-3	RG-I (Pectin)	β-6 Galactan-3	CCRC-M13
RG-I-BB-1	RG-I Backbone (Pectin)	RG-I Backbone	CCRC-M14
RG-Ic-1	RG-Ic (Pectin)	RG-Ic clade	CCRC-M16
RG-I-Gal2-1	RG-I (Pectin)	β-6 Galactan-2	CCRC-M17
RG-Ic-2	RG-Ic (Pectin)	RG-Ic clade	CCRC-M23
AG-3-1	AG-3 (Pectin)	Arabinogalactan-3	CCRC-M26
RG-Ib-1	RG-Ib (Pectin)	RG-Ib clade	CCRC-M30
RG-I-Gal1-2	RG-I (Pectin)	β-6 Galactan-1	CCRC-M32
RG-I-BB-2	RG-I Backbone (Pectin)	RG-I Backbone	CCRC-M35
HG-BBde-1	HG Backbone (pectin)	Deesterified HG backbone	CCRC-M38
RG-I-3	RG-I (Pectin)	Linseed Mucilage RG-I	CCRC-M40
RG-I-Gal1-3	RG-I (Pectin)	β-6 Galactan-1	CCRC-M44
XG-XnLG	Non-Fucosylated Xyloglucan (Hemicellulose)	XXLG / XLLG	CCRC-M48
XG-XLX-1	Non-Fucosylated Xyloglucan (Hemicellulose)	XLXG	CCRC-M50
XG-XLX-2	Non-Fucosylated Xyloglucan (Hemicellulose)	XLXG	CCRC-M55
XG-(XXXG)3-1	Non-Fucosylated Xyloglucan (Hemicellulose)	(XXXG)n; n≥3	CCRC-M57
XG-(XXXG)2-1	Non-Fucosylated Xyloglucan (Hemicellulose)	(XXXG)n; n≥2	CCRC-M58
RG-I-Gal1-4	RG-I (Pectin)	β-6 Galactan-1	CCRC-M60
RG-Ib-2	RG-Ib (Pectin)	RG-Ib clade	CCRC-M61
RG-I-BB-3	RG-I Backbone (Pectin)	RG-I Backbone	CCRC-M72
RG-I-Gal2-2	RG-I (Pectin)	β-6 Galactan-2	CCRC-M77
AG-4	AG-4 (Pectin)	Arabinogalactan-4	CCRC-M78
RG-I-Gal3-4	RG-I (Pectin)	β-6 Galactan-3	CCRC-M80
XG-FF-1	Fucosylated Xyloglucan (Hemicellulose)	XXFG & RG-I / other polysacc	CCRC-M84
AG-3-2	AG-3 (Pectin)	Arabinogalactan-3	CCRC-M85
XG-(XXXG)3-2	Non-Fucosylated Xyloglucan (Hemicellulose)	(XXXG)n; n≥3	CCRC-M86
XG-L-1	Non-Fucosylated Xyloglucan (Hemicellulose)	XXLG / XLXG / XLLG	CCRC-M87
AG-4/Gal3-BB	RG-I (Pectin)	β-3 Galactan backbone	CCRC-M92
RG-I-1	Physcomitrella Pectin	Physcomitrella Pectin	CCRC-M94
XG-XLX-3	Non-Fucosylated Xyloglucan (Hemicellulose)	XLXG	CCRC-M96
RG-I-2	Physcomitrella Pectin	Physcomitrella Pectin	CCRC-M98
XG-(XXXG)2-2	Non-Fucosylated Xyloglucan (Hemicellulose)	(XXXG)n; n≥2	CCRC-M99
XG-XX-1	Non-Fucosylated Xyloglucan (Hemicellulose)	GXXX / GGXX / GXXG	CCRC-M100
XG-L-2	Non-Fucosylated Xyloglucan (Hemicellulose)	XXLG / XLXG / XLLG	CCRC-M101
XG-XX-2	Non-Fucosylated Xyloglucan (Hemicellulose)	GXXX / GGXX / GXXG	CCRC-M103
Xyl-2	Xylan-2 (Hemicellulose)	Xylan-2 group	CCRC-M105
XG-FF-2	Fucosylated Xyloglucan (Hemicellulose)	XXFG & RG-I / other polysacc	CCRC-M106
Gal4-BB3	RG-I (Pectin)	β-4 Galactan backbone (DP=3 or greater)	CCRC-M107
Xyl-2Ar/XG-ArAr-1	Xylan (Hemicellulose) & Non-Fucosylated Xyloglucan (Hemicellulose)	2Ara-Xylan / XDDG xyloglucan	CCRC-M108
Xyl-2Ar/XG-ArAr-2	Xylan (Hemicellulose) & Non-Fucosylated Xyloglucan (Hemicellulose)	2Ara-Xylan / XDDG xyloglucan	CCRC-M109
RG-I-Gal3-5	RG-I (Pectin)	β-6 Galactan-3	CCRC-M112
Xyl-3-1	Xylan-3 (Hemicellulose)	Xylan-3 group	CCRC-M114
Xyl-3-2	Xylan-3 (Hemicellulose)	Xylan-3 group	CCRC-M116
RG-I-Gal3-6	RG-I (Pectin)	β-6 Galactan-3	CCRC-M126
HG-BBde-2	HG backbone (Pectin)	Deesterified HG backbone	CCRC-M132
Gal4-BB6	RG-I (Pectin)	β-4 Galactan backbone (DP=6 or greater)	CCRC-M133
RG-I-Gal3-7	RG-I (Pectin)	β-6 Galactan-3	CCRC-M134
Xyl-BB5-1	Xylan backbone (Hemicellulose)	Xylan Backbone (DP=5 or greater)	CCRC-M137
Xyl-BB8	Xylan backbone (Hemicellulose)	Xylan Backbone (DP=8)	CCRC-M138
Xyl-MeGlcA-1	Xylan (Hemicellulose)	MeGlcA-Xylan	CCRC-M145
Xyl-BB2	Xylan backbone (Hemicellulose)	Xylan Backbone (DP=2)	CCRC-M147
Xyl-BB5-2	Xylan backbone (Hemicellulose)	Xylan Backbone (DP=5 or greater)	CCRC-M148
Xyl-BB3	Xylan backbone (Hemicellulose)	Xylan Backbone (DP=3)	CCRC-M149
Xyl-GlcA	Xylan (Hemicellulose)	GlcA-Xylan	CCRC-M150
Xyl-BB4-1	Xylan backbone (Hemicellulose)	Xylan Backbone (DP=4S)	CCRC-M152
Xyl-BB6	Xylan backbone (Hemicellulose)	Xylan Backbone (DP=6S)	CCRC-M153
Xyl-3Ar	Xylan (Hemicellulose)	3Ara-Xylan	CCRC-M154
Xyl-MeGlcA-2	Xylan (Hemicellulose)	MeGlcA-Xylan	CCRC-M155
Xyl-BB4-2	Xylan backbone (Hemicellulose)	Xylan Backbone (DP=4S)	CCRC-M159
RG-I-4	RG-I (Pectin)	Linseed Mucilage RG-I	CCRC-M164
Cal	Callose	linear (1→3)-β-oligosaccharide segments in (1→3)-β-glucans	Callose Ab
HG-BBMe	Homogalacturonan backbone (Pectin)	Homogalacturonan backbone	JIM7
AG-3-3	AGP (Arabinogalactan pectins/proteins)	Arabinogalactan-3	JIM13
AG-2	AGP (Arabinogalactan pectins/proteins)	Arabinogalactan-2	JIM14
AG-3-4	AGP (Arabinogalactan pectins/proteins)	Arabinogalactan-3	JIM15
AGP-Ga	AGP (Arabinogalactan pectins/proteins)	Β-linked glucuronic acid (GlcA) of AGPs	LM2
